# Quality Control Framework of TCM Preparations based on Multi-type Fingerprints using a Source Proportion Estimation Model

**DOI:** 10.1101/2022.04.27.489828

**Authors:** Yuguo Zha, Qi Yao, Dan Zhao, Xue Zhu, Hong Bai, Kang Ning

**Author notes:** Corresponding author., (Kang Ning), (Hong Bai).

## Abstract

Traditional Chinese Medicine (TCM) preparations have been widely used in clinical practice for the treatment of various diseases. The quality of TCM preparations is related to clinical efficacy and safety and is highly valued by researchers. The authenticity of TCM preparation can be guaranteed objectively by accurate quality control according to the composition. Here, we proposed a quality control framework of TCM preparations, which is based on multi-type fingerprints using the source proportion estimation model (SPEM). The high-performance liquid chromatography (HPLC) analysis and the high-throughput sequencing analysis are employed to acquire the chemical and taxonomic fingerprints of samples, respectively. The quality of TCM preparations among different manufacturers or batches is evaluated by using SPEM, which is an unsupervised method for source identification of TCM samples. Results showed the good performance of the quality control framework, for example, SPEM achieved a mean accuracy of 0.778 based on the ITS2 taxonomic fingerprint when differentiating manufacturer of BazhenYimu Wan pill. Applications of the quality control framework revealed the batch effect in TCM samples, and environmental factors, such as geography have a profound impact on the consistency of TCM preparations. In summary, this study is an exploration in the field of digital development of TCM preparations and provide a new insight to quantify the batch effect among different batches of TCM samples.
