## Supplementary material for "Quality Control Framework of TCM Preparations based on Multi-type Fingerprints using a Source Proportion Estimation Model": Table S1

### Sheet: Sheet1
TCM preparation	Ingredient type	Prescribed ingredients	Prescribed species	Substituted species	Contaminated species
Da Huoluo Wan (DHW)	animal (10)	Agkistrodon	Deinagkistrodon acutus (Günther, 1888)	Possible substituted species	Possible contaminated species
		Zaocys	Zaocys dhumnades (Cantor, 1842)
		Bombyx Batryticatus	Bombyx mori (Linnaeus, 1758)
		Testudinis Carapax Et Plastrum	Chinemys reevesii (Gray, 1831)
		Panfhera Pardus L.	Panthera pardus (Linnaeus, 1758)
			Panthera uncia (Schreber, 1775)
			Neofelis nebulosa (Griffith, 1821)
		Pheretima	Pheretima aspergillum (E. perrier)
			Pheretima vulgaris (Chen)
			Pheretima guillelmi (Michaelsen)
			Pheretima pectinifera (Michaelsen)
		Powerdered Buffalo Horn Extract	Bubalus bubalts (Linnaeus, 1758)
		Manmade Moschus	Moschus berezovskii (Flerov, 1929)
			Moschus sifanicus (Büchner, 1891)
			Moschus moschiferus (Linnaeus, 1758)
		Scorpio	Buthus martensii (Karsch)
		Bovis Calculus Sativus	Bos taurus (Linnaeus, 1758)
	mineral (2)	Borneolum Syntheticum	Borneolum syntheticum
		Colophonium	Pinus palustris Mill.
			Pinus caribaea Morelet
			Pinus taeda L.
Niuhuang Jiangya Wan (NJW)	animal (4)	Saigae tataricae cornu	Saiga tatarica (Linnaeus, 1758)
		Margarita	Pteria martensii (Dunker, 1882)
			Hyriopsis cumingii (Lea, 1852)
			Cristaria plicata (Leach)
		Powerdered buffalo horn extract	Bubalus bubalts (Linnaeus, 1758)
		Bovis calculus artifactus	Bos taurus (Linnaeus, 1758)
	mineral (1)	Borneolum syntheticum	Borneolum syntheticum
Yougui Wan (YGW)	animal (1)	Cervi cornuscolla	Cervus nippon (Temminck, 1838)
			Cervus canadensis (Erxleben，1777)
