## Supplementary material for "Quality Control Framework of TCM Preparations based on Multi-type Fingerprints using a Source Proportion Estimation Model": Table S2

### Sheet: Sheet1
This table contains four sub-tables, and the fourth table corresponds Table 2 in the main text.
(a)	TCM preparation	Prescribed herbal material (PHM)	Prescribed herbal species (PHS)	Substituted herbal species (SHS)	Contaminated herbal species (CHS)
	Bazhen Yimu Wan (BYW)	Angelica sinensis (oliv.) diels.	Angelica sinensis	Possible substituted herbal species	Possible contaminated herbal species
		Atractylodis macrocephalae	Atractylodes macrocephala
		Codonopsis radix	Codonopsis pilosula
			Codonopsis tangshen
		Glycyrrhizae radix et rhizoma	Glycyrrhiza glabra
			Glycyrrhiza inflate
			Glycyrrhiza uralensis
		Leonuri herba	Leonurus japonicus
		Chuanxiong rhizoma	Ligusticum chuanxiong
		Paeoniae radix alba	Paeonia lactiflora
		Rehmanniae radix praeparata	Rehmannia glutinosa
(b)	TCM preparation	Prescribed herbal material (PHM)	Prescribed herbal species (PHS)	Substituted herbal species (SHS)	Contaminated herbal species (CHS)
	Da Huoluo Wan (DHW)	Aconiti kusnezoffii radix	Aconitum kusnezoffii	Possible substituted herbal species	Possible contaminated herbal species
		Alpinia katsumadai hayata	Amomum compactum
			Amomum kravanh
		Anemones raddeanae rhizoma	Anemone raddeana
		Angelica sinensis (oliv.) diels.	Angelica sinensis
		Aquilariae lignum resinatum	Aquilaria sinensis
		Arisaematis rhizoma	Arisaema amurense
			Arisaema erubescens
			Arisaema heterophyllum
		Asari radix et rhizoma	Asarum heterotropoides
			Asarum sieboldii
		Atractylodis macrocephalae	Atractylodes macrocephala
		Rhizoma	Aucklandia lappa
			Boswellia bhaw-dajiana
			Boswellia carterii
		Olibanum	Boswellia neglecta
		Cinnamomum cassia Presl.	Cinnamomum cassia
		Citri reticulatae pericarpium viride	Citrus reticulate
		Clematidis radix et rhizoma	Clematis chinensis
			Clematis hexapetala
			Clematis manshurica
		Myrrha	Commiphora molmol
			Commiphora myrrha
		Coptidis rhizoma	Coptis chinensis
			Coptis deltoidea
			Coptis teeta
		Cyperi rhizoma	Cyperus rotundus
		Draconis sanguis	Daemonorops draco
		Drynariae rhizoma	Drynaria fortune
		Ephedrae herba	Ephedra equisetina
			Ephedra intermedia
			Ephedra sinica
		Caryophylli flos	Eugenia caryophyllata
		Gastrodiae rhizoma	Gastrodia elata
		Glycyrrhizae radix et rhizoma	Glycyrrhiza glabra
			Glycyrrhiza inflate
			Glycyrrhiza uralensis
		Linderae radix	Lindera aggregate
		Notopterygii rhizoma et radix	Notopterygium franchetii
			Notopterygium incisum
		Dryopteris crassirhizoma nakai	Osmunda japonica
		Paeoniae radix rubra	Paeonia lactiflora
			Paeonia veitchii
		Ginseng radix et rhizoma rubra	Panax ginseng
		Pogostemonis herba	Pogostemon cablin
		Polygoni multiflori radix	Polygonum multiflorum
		Puerariae lobatae radix	Pueraria lobata
			Pueraria thomsonii
		Rehmanniae radix praeparata	Rehmannia glutinosa
		Rhei radix et rhizoma	Rheum officinale
			Rheum palmatum
			Rheum tanguticum
		Saposhnikoviae radix	Saposhnikovia divaricate
		Scrophulariae radix	Scrophularia ningpoensis
		Scutellariae radix	Scutellaria baicalensis
		Benzoinum	Styrax tonkinensis
		Dryopteris crassirhizoma Nakai	Dryopteris crassirhizoma
(c)	TCM preparation	Prescribed herbal material (PHM)	Prescribed herbal species (PHS)	Substituted herbal species (SHS)	Contaminated herbal species (CHS)
	Niuhuang Jiangya Wan(NJW)	Astragali radix	Astragalus membranaceus	Possible substituted herbal species	Possible contaminated herbal species
		Codonopsis radix	Codonopsis pilosula
			Codonopsis tangshen
		Curcumae radix	Curcuma kwangsiensis
			Curcuma longa
			Curcuma phaeocaulis
			Curcuma wenyujin
		Chuanxiong rhizoma	Ligusticum chuanxiong
		Menthae haplocalycis herba	Mentha haplocalyx
		Nardostachyos radix et rhizoma	Nardostachys chinensis
			Nardostachys jatamansi
		Paeoniae radix alba	Paeonia lactiflora
		Scutellariae radix	Scutellaria baicalensis
		Cassiae semen	Senna obtusifolia
			Senna tora
(d)	TCM preparation	Prescribed herbal material (PHM)	Prescribed herbal species (PHS)	Substituted herbal species (SHS)	Contaminated herbal species (CHS)
	Yougui Wan (YGW)	Aconitum carmichaelii Debx.	Aconitum carmichaeli	Possible substituted herbal species	Possible contaminated herbal species
		Angelica sinensis (Oliv.) Diels.	Angelica sinensis
		Cinnamomum cassia Presl.	Cinnamomum cassia
		Cornus officinalis Sieb. et Zucc.	Cornus officinalis
		Cuscuta australis R. Br.	Cuscuta australis
			Cuscuta chinensis
		Dioscorea opposita Thunb.	Dioscorea opposita
		Eucommia ulmoides Oliv.	Eucommia ulmoides
		Lycium barbarum L.	Lycium barbarum
		Rehmanniae radix praeparata	Rehmannia glutinosa
