## Supplementary material for "Quality Control Framework of TCM Preparations based on Multi-type Fingerprints using a Source Proportion Estimation Model": Table S3

### Sheet: Sheet1
	(a) Based on ITS2 biomarker
	TCM preparation	SampleID	Barcode	TCM preparation	SampleID	Barcode
	BYW	BYW.A.I1	CGACTCA	DHW	DHW.A.I1	CACTGTC
		BYW.A.I2	CGAGCTG		DHW.A.I2	CAGACTA
		BYW.A.I3	CGAGTGC		DHW.A.I3	CAGCGAC
		BYW.A.II1	CGATCAC		DHW.A.II1	CGACGTC
		BYW.A.II2	CGATGAG		DHW.A.II2	CATGACG
		BYW.A.II3	CGCACGC		DHW.A.II3	CATCGTG
		BYW.A.III1	CGATCAC		DHW.A.III1	CAGACTA
		BYW.A.III2	CGAGTGC		DHW.A.III2	CAGTCTG
		BYW.A.III3	CGAGCTG		DHW.A.III3	CAGTAGC
		BYW.B.I1	CAGCTGA		DHW.B.I1	CGTAGAC
		BYW.B.I2	CAGTAGC		DHW.B.I2	CGCTAGA
		BYW.B.I3	CAGTCTG		DHW.B.I3	CGCAGCG
		BYW.B.II1	CACTGTC		DHW.B.II1	CGCACGC
		BYW.B.II2	CAGACTA		DHW.B.II2	CGATGAG
		BYW.B.II3	CAGCGAC		DHW.B.II3	CGATCAC
		BYW.B.III1	CGTAGAC		DHW.B.III1	CGAGTGC
		BYW.B.III2	CGCTAGA		DHW.B.III2	CACGTCG
		BYW.B.III3	CGCAGCG		DHW.B.III3	CAGCGAC
	NJW	NJW.A.I1	CATCATC	YGW	YGW.A.I1	CGACTCA
		NJW.A.I2	CATACGA		YGW.A.I2	CGACGTC
		NJW.A.I3	CAGTGCA		YGW.A.I3	CATGACG
		NJW.A.II1	CACTACA		YGW.A.II1	CAGTGCA
		NJW.A.II2	CAGACTA		YGW.A.II2	CAGTCTG
		NJW.A.II3	CATCGTG		YGW.A.II3	CAGTAGC
		NJW.A.III1	CAGTCTG		YGW.A.III1	CATCGTG
		NJW.A.III2	CAGTAGC		YGW.A.III2	CATCATC
		NJW.A.III3	CAGCTGA		YGW.A.III3	CATACGA
		NJW.B.I1	CGTAGAC		YGW.B.I1	AGATGTA
		NJW.B.I2	CGCTAGA		YGW.B.I2	CACGTCG
		NJW.B.I3	CGCAGCG		YGW.B.I3	CACTACA
		NJW.B.II1	CACTGTC		YGW.B.II1	ACGTCTA
		NJW.B.II2	CGAGTGC		YGW.B.II2	ACTACTG
		NJW.B.II3	CAGCGAC		YGW.B.II3	CACTACA
		NJW.B.III1	CGCACGC		YGW.B.III1	ACTGATA
		NJW.B.III2	CGATGAG		YGW.B.III2	AGACAGA
		NJW.B.III3	CGATCAC		YGW.B.III3	AGACTAC
	(b) Based on trnL biomarker
	TCM preparation	SampleID	Barcode	TCM preparation	SampleID	Barcode
	BYW	BYW.A.I1	AGTGATG	DHW	DHW.A.I1	ACAGACA
		BYW.A.I2	AGTGCTA		DHW.A.I2	ACAGTCG
		BYW.A.I3	ATACGTA		DHW.A.I3	AGTGATG
		BYW.A.II1	ATGCATG		DHW.A.II1	ATCATAC
		BYW.A.II2	ATGACAG		DHW.A.II2	ATAGTGA
		BYW.A.II3	ATGACAG		DHW.A.II3	ATAGCAC
		BYW.A.III1	ATCTGAG		DHW.A.III1	ATACTGC
		BYW.A.III2	ATCTATC		DHW.A.III2	ATACGTA
		BYW.A.III3	ATCGCTG		DHW.A.III3	AGTGCTA
		BYW.B.I1	ACGAGCG		DHW.B.I1	CACGCAC
		BYW.B.I2	ACGATGC		DHW.B.I2	ATGTAGA
		BYW.B.I3	ACGCATC		DHW.B.I3	ATGCTCA
		BYW.B.II1	ACAGACA		DHW.B.II1	ATGCATG
		BYW.B.II2	ACAGTCG		DHW.B.II2	ATGACAG
		BYW.B.II3	ACATCGA		DHW.B.II3	ATCTGAG
		BYW.B.III1	CACGCAC		DHW.B.III1	AGTCACG
		BYW.B.III2	ATGTAGA		DHW.B.III2	AGTATGA
		BYW.B.III3	ATGCTCA		DHW.B.III3	ATCGAGC
	NJW	NJW.A.I1	AGCAGTC	YGW	YGW.A.I1	ACAGACA
		NJW.A.I2	AGTATGA		YGW.A.I2	ACAGTCG
		NJW.A.I3	AGTGATG		YGW.A.I3	ACATCGA
		NJW.A.II1	AGCATAG		YGW.A.II1	ACGAGCG
		NJW.A.II2	AGCATAG		YGW.A.II2	ACGATGC
		NJW.A.II3	AGTACTC		YGW.A.II3	ACGCATC
		NJW.A.III1	AGTGCTA		YGW.A.III1	ACGCTAG
		NJW.A.III2	ATACGTA		YGW.A.III2	AGCACGA
		NJW.A.III3	ATACTGC		YGW.A.III3	AGCAGTC
		NJW.B.I1	AGTACTC		YGW.B.I1	AGTGCTA
		NJW.B.I2	ACAGACA		YGW.B.I2	AGCACGA
		NJW.B.I3	ACATCGA		YGW.B.I3	ATACGTA
		NJW.B.II1	ACGCTAG		YGW.B.II1	AGCATAG
		NJW.B.II2	AGCACGA		YGW.B.II2	AGCTCGC
		NJW.B.II3	AGCAGTC		YGW.B.II3	AGTACTC
		NJW.B.III1	AGCTCGC		YGW.B.III1	AGTATGA
		NJW.B.III2	ACGCATC		YGW.B.III2	AGTCACG
		NJW.B.III3	ACGAGCG		YGW.B.III3	AGTGATG
