## Supplementary material for "Quality Control Framework of TCM Preparations based on Multi-type Fingerprints using a Source Proportion Estimation Model": Table S4

### Sheet: Sheet1
	Primer name	Primer sequence (5'→3')	Abbrevation	References
	trnL c (forward)	CGAAATCGGTAGACGCTACG	trnL	1
	trnL h (reverse)	CCATTGAGTCTCTGCACCTATC
	S2F (forward)	ATGCGATACTTGGTGTGAAT	ITS2	2,3
	ITS4 (reverse)	TCCTCCGCTTATTGATATGC
	Ref
	1 Taberlet P, Coissac E, Pompanon F, Gielly L, Miquel C, Valentini A, et al. Power and limitations of the chloroplast trnL (UAA) intron for plant DNA barcoding. Nucleic Acids Res 2007;35:e14.
	2 Shilin C, Hui Y, Jianping H, Chang L, Jingyuan S, Linchun S, et al. Validation of the ITS2 region as a novel DNA barcode for identifying medicinal plant species. PloS One 2010;5:e8613.
	3 Beeck MOD, Lievens B, Busschaert P, Declerck S, Vangronsveld J, Colpaert JV. Comparison and Validation of Some ITS Primer Pairs Useful for Fungal Metabarcoding Studies. PLoS One 2014;9:e97629.
